# GenVS-TBDB: A Target-Aware AI-Generated and Virtual-Screened Small-Molecule Library for Tuberculosis Drug Discovery

**DOI:** 10.1101/2025.04.28.650819

**Authors:** Xiaoying Lv, Han Guo, JingLan Wang, Qiping Hu, Mengyun Zhang, Heng Wang, Genhui Xiao, Xueying Zheng, Xi Lu, Zhuo Tang, Kai Yu, Gengwei Xu, Shawn Chen, Rumin Zhang, Jinjiang Guo

## Abstract

Tuberculosis (TB) remains a leading global health threat, with over 10 million new cases and 1.25 million deaths reported in 2023. Current TB therapies rely on a limited drug repertoire and prolonged treatment courses that have changed little in four decades. Here, we present GenVS-TBDB, a target-aware AI-generated and virtual-screened small-molecule database, which expands the chemical space against Mycobacterium tuberculosis (M.tb) essential proteins. We first identified 460 probable small-molecule binding pockets across 377 essential M.tb proteins by integrating multiple sources. Then, by leveraging the target-aware molecule generative model, over 1.2 million novel small molecules tailored to these pockets were produced. The key physicochemical properties were computed for all compounds to ensure medicinal chemistry tractability. These compounds were also evaluated using molecular docking and anti-TB specific graph neural network model, yielding binding propensity ranking and whole-cell activity prioritization for each target. To substantiate the integrated AI-driven workflow for anti-TB discovery, 30 compounds were obtained, including 22 AI-designed molecules synthesized de novo and 8 commercially available analogs. In validation, 2 synthesized compounds demonstrated significant thermal stabilization of FtsZ, confirming target engagement. 6 compounds exhibited cellular inhibition below 50 µM, the most potent at 12 µM. Furthermore, GDI-11785 showed binding to the cell wall biosynthesis pathway with 35 µM cellular activity, establishing a promising starting point for tuberculosis drug discovery. Our findings contribute a significant library of bioactive molecules which may hasten the preliminary phase of tuberculosis drug discovery. The GenVS-TBDB small library is publicly accessible and can be downloaded freely at https://datascience.ghddi.org/database/view.
