## Supplementary material for "GenVS-TBDB: A Target-Aware AI-Generated and Virtual-Screened Small-Molecule Library for Tuberculosis Drug Discovery": Table S1

### Sheet: Sheet 1 - Table S1
Table S1
centerX	centerY	centerZ	ID	Locus_Name_Prefix	Locus_Name_Suffix	Protein_ID	Protein_Description
31.5682	78.0298	2.76063	AccA3_5MLK_sitemap	Rv3285	AccA3	5MLK	Probable bifunctional protein acetyl-/propionyl-coenzyme A carboxylase alpha chain AccA3: biotin carboxylase + biotin carboxyl carrier protein
0.95	4.48	3.33	AccD4_O53578_17157300	Rv3799c	AccD4	O53578	Probable propionyl-CoA carboxylase beta chain 4 AccD4
-7.11662	-50.9372	-18.6919	AccD5_2BZR_PMC	Rv3280	AccD5	2BZR	Probable propionyl-CoA carboxylase beta chain 5 AccD5
5.15678	-14.7487	-21.2965	AccD5_2BZR_PMC_2	Rv3280	AccD5	2BZR	Probable propionyl-CoA carboxylase beta chain 5 AccD5
7.86	8.29	4.23	Acn_O53166_sitemap	Rv1475c	Acn	O53166	Probable iron-regulated aconitate hydratase Acn
15.84	2.7	0.79	AftA_P9WN03_sitemap1	Rv3792	AftA	P9WN03	Arabinofuranosyltransferase AftA
-23.16	3.7	7.79	AftA_P9WN03_sitemap2	Rv3792	AftA	P9WN03	Arabinofuranosyltransferase AftA
5.39	3.21	-4.16	AftB_O53582_sitemap	Rv3805c	AftB	O53582	Possible arabinofuranosyltransferase AftB
19.33	4	-2	AftC_P9WMZ7_sitmap1	Rv2673	AftC	P9WMZ7	Possible arabinofuranosyltransferase AftC
-5.67	8.56	3	AftC_P9WMZ7_sitmap2	Rv2673	AftC	P9WMZ7	Possible arabinofuranosyltransferase AftC
0	2	0	AftD_P96419_sitemap1	Rv0236c	AftD	P96419	Possible arabinofuranosyltransferase AftD
1.6	-10	0	AftD_P96419_sitemap2	Rv0236c	AftD	P96419	Possible arabinofuranosyltransferase AftD
17.1	2.6	-15.31	AlaS_P9WFW7_2ZTG	Rv2555c	AlaS	P9WFW7	Probable alanyl-tRNA synthetase AlaS
3.43895	27.0113	-12.4342	Alr_6SCZ_ligand	Rv3423c	Alr	6SCZ	Alanine racemase Alr
-19.2347	26.2113	7.84757	ArgA_5YGE_ligand	Rv2747	ArgA	5YGE	Probable L-glutamate alpha-N-acetyltranferase ArgA
10.0379	-17.1928	36.6643	ArgB_7NLZ_ligand	Rv1654	ArgB	7NLZ	Probable acetylglutamate kinase ArgB
24.1263	-1.72487	32.3701	ArgC_7NOT_ligand	Rv1652	ArgC	7NOT	Probable N-acetyl-gamma-glutamyl-phoshate reductase ArgC
10.2366	17.1657	32.0698	ArgD_7NN4_ligand	Rv1655	ArgD	7NN4	Probable acetylornithine aminotransferase ArgD
-6.90793	-17.787	-46.6999	ArgF_7NNY_ligand	Rv1656	ArgF	7NNY	Probable ornithine carbamoyltransferase ArgF
-8.66	0.59	14.76	ArgG_P9WPW7_1KP3	Rv1658	ArgG	P9WPW7	Probable argininosuccinate synthase ArgG
45.1667	72.1319	55.5074	ArgH_6IEN_ligand_1	Rv1659	ArgH	6IEN	Probable argininosuccinate lyase ArgH
28.2748	36.59	30.5519	ArgH_6IEN_ligand_2	Rv1659	ArgH	6IEN	Probable argininosuccinate lyase ArgH
14.9349	6.96369	18.5446	ArgJ_3IT6_ligand	Rv1653	ArgJ	3IT6	Probable glutamate N-acetyltransferase ArgJ
-15.28	-7.99	5.54	ArgS_P9WFW5_2ZUE	Rv1292	ArgS	P9WFW5	Probable arginyl-tRNA synthetase ArgS
1.58237	29.7926	18.8927	AroA_2O0Z_ligand	Rv3227	AroA	2O0Z	3-phosphoshikimate 1-carboxyvinyltransferase AroA
-15.2866	33.9849	5.70143	AroB_3QBD_ligand	Rv2538c	AroB	3QBD	3-dehydroquinate synthase AroB
73.5493	15.756	21.6095	AroF_2O12_ligand	Rv2540c	AroF	2O12	Probable chorismate synthase AroF
96.3	-39.6	-19	AroG_5E5G_ligand	Rv2178c	AroG	5E5G	3-deoxy-D-arabino-heptulosonate 7-phosphate synthase AroG
23.0512	-31.9843	30.0935	AroK_2IYQ_ligand_1	Rv2539c	AroK	2IYQ	Shikimate kinase AroK
36.75	-35.24	30.91	AroK_2IYQ_ligand_2	Rv2539c	AroK	2IYQ	Shikimate kinase AroK
18.52	38.95	19.84	Ask_3S1T_sitemap_1	Rv3709c	Ask	3S1T	Aspartokinase Ask
17.52	60.95	11.84	Ask_3S1T_sitemap_2	Rv3709c	Ask	3S1T	Aspartokinase Ask
7.86	-2.92	-7.59	AsnB_P9WN33_sitemap	Rv2201	AsnB	P9WN33	Probable asparagine synthetase AsnB
4.37	4.34	-0.3	AspC_P9WQ91_2Q7W	Rv0337c	AspC	P9WQ91	Probable aspartate aminotransferase AspC
6.68	-0.53	-14	AspS_5W25_ligand	Rv2572c	AspS	5W25	Probable aspartyl-tRNA synthetase AspS
184.58	217.5	239.41	AtpA_P9WPU7_7NJS	Rv1308	AtpA	P9WPU7	Probable ATP synthase alpha chain AtpA
245.36	183.52	236.41	AtpD_P9WPU5_7NJS	Rv1310	AtpD	P9WPU5	Probable ATP synthase beta chain AtpD
5	0	-3	AtpH_P9WPV3_sitemap	Rv1307	AtpH	P9WPV3	Probable ATP synthase delta chain AtpH
-3.80375	-4.8549	11.2509	BirA_4XTV	Rv3279c	BirA	4XTV	Possible bifunctional protein BirA: biotin operon repressor + biotin--[acetyl-CoA-carboxylase] synthetase
-7.8	5.5	-0.33	CarA_P9WPK5_1KEE	Rv1383	CarA	P9WPK5	Probable carbamoyl-phosphate synthase small chain CarA
18.47	15.37	-2.74	CarB_P9WPK3_1KEE_1	Rv1384	CarB	P9WPK3	Probable carbamoyl-phosphate synthase large chain CarB
-21	8.6	-6.3	CarB_P9WPK3_1KEE_2	Rv1384	CarB	P9WPK3	Probable carbamoyl-phosphate synthase large chain CarB
-2.3	0	-0.5	CdsA_P9WPF7_PMC	Rv2881c	CdsA	P9WPF7	Probable integral membrane phosphatidate cytidylyltransferase CdsA
210.966	237.375	173.348	ClpC1_8A8V_ligand1	Rv3596c	ClpC1	8A8V	Probable ATP-dependent protease ATP-binding subunit ClpC1
231.467	247.813	220.985	ClpC1_8A8V_ligand2	Rv3596c	ClpC1	8A8V	Probable ATP-dependent protease ATP-binding subunit ClpC1
28.952	3.74283	148.114	ClpP1P2_5DZK_ligand1	Rv2461c, Rv2460c	ClpP1,ClpP2	5DZK	ATP-dependent Clp protease
51.0024	-9.10825	155.208	ClpP1P2_5DZK_ligand2	Rv2461c, Rv2460c	ClpP1,ClpP2	5DZK	ATP-dependent Clp protease
6.12	3.23	-0.38	ClpX_P9WPB9_1UM8	Rv2457c	ClpX	P9WPB9	Probable ATP-dependent CLP protease ATP-binding subunit ClpX
-18.7148	-8.9783	11.0002	CoaA_4BFW	Rv1092c	CoaA	4BFW	Probable pantothenate kinase CoaA
8.95	0.17	-13.29	CobQ2_I6XI14_sitemap	Rv3713	CobQ2	I6XI14	Possible cobyric acid synthase CobQ2
4	-3.9	0.08	Csd_P9WQ69_5XT6	Rv1464	Csd	P9WQ69	Probable cysteine desulfurase Csd
5	-5	-12	CtaD_P9WP71_2YEV	Rv3043c	CtaD	P9WP71	Probable cytochrome C oxidase polypeptide I CtaD
91.17	97.26	110.73	DapA_5J5D_ligand	Rv2753c	DapA	5J5D	Probable dihydrodipicolinate synthase DapA
9.67259	14.1628	19.0108	DapB_5TJZ	Rv2773c	DapB	5TJZ	Dihydrodipicolinate reductase DapB
91.6	26.2	54.1	DapD_3FSY_ligand	Rv1201c	DapD	3FSY	Tetrahydrodipicolinate N-succinyltransferase DapD
-1.6	3.56	-5.35	DapE_P9WHS9_4PQA	Rv1202	DapE	P9WHS9	Probable succinyl-diaminopimelate desuccinylase DapE
-13.63	72.88	-1.53	DapF_3FVE_ligand	Rv2726c	DapF	3FVE	Probable diaminopimelate epimerase DapF
20.6	55.2	17.6	Def_3E3U_ligand	Rv0429c	Def	3E3U	Probable polypeptide deformylase Def
-6.84	2.9	0.82	DesA1_P9WNZ7_sitemap	Rv0824c	DesA1	P9WNZ7	Probable acyl-[acyl-carrier protein] desaturase DesA1
-1.58	8.37	-2.3	DnaA_P9WNW3_2Z4S	Rv0001	DnaA	P9WNW3	Chromosomal replication initiator protein DnaA
-8.33	6.8	-2.77	DnaB_P9WMR3_1	Rv0058	DnaB	P9WMR3	Probable replicative DNA helicase DnaB
11.67	12.8	-21.77	DnaB_P9WMR3_2	Rv0058	DnaB	P9WMR3	Probable replicative DNA helicase DnaB
117.6	108	98.4	DnaE1_7PU7_ligand	Rv1547	DnaE1	7PU7	Probable DNA polymerase III alpha chain DnaE1
137.34	29.05	18.68	DnaG_5W33_PMC	Rv2343c	DnaG	5W33	Probable DNA primase DnaG
56.54	-13.69	-21.11	DnaK_4RTF_ligand	Rv0350	DnaK	4RTF	Probable chaperone protein DnaK
-33.3	28.05	14.7	DnaN_5AGV_PMC	Rv0002	DnaN	5AGV	DNA polymerase III beta chain DnaN
17.7881	-21.5987	1.67171	DprE1_4P8N_1	Rv3790	DprE1	4P8N	Decaprenylphosphoryl-beta-D-ribose 2'-oxidase DprE1
45.2795	-20.8674	41.1329	DprE1_4P8N_2	Rv3790	DprE1	4P8N	Decaprenylphosphoryl-beta-D-ribose 2'-oxidase DprE1
6.3	6.49	-4.68	DprE2_P9WGS9_sitemap	Rv3791	DprE2	P9WGS9	Decaprenylphosphoryl-D-2-keto erythro pentose reductase DprE2
32.6	54.5	21.3	Dxr_4A03_ligand_1	Rv2870c	Dxr	4A03	Probable 1-deoxy-D-xylulose 5-phosphate reductoisomerase Dxr
26.5752	8.79426	27.8291	Dxr_4A03_ligand_2	Rv2870c	Dxr	4A03	Probable 1-deoxy-D-xylulose 5-phosphate reductoisomerase Dxr
25	10	-15	EccA3_P9WPI3_sitemap	Rv0282	EccA3	P9WPI3	ESX conserved component EccA3 ESX-3 type VII secretion system protein
6.99	-5.92	-8.35	EccB3_P9WNR3_sitemap	Rv0283	EccB3	P9WNR3	ESX conserved component EccB3 ESX-3 type VII secretion system protein Possible membrane protein
18.857	-11.4589	27.705	EccC3_6J17	Rv0284	EccC3	6J17	ESX conserved component EccC3 ESX-3 type VII secretion system protein Possible membrane protein
-9.48	10.92	0.75	EccD3_P9WNQ3_sitemap	Rv0290	EccD3	P9WNQ3	ESX conserved component EccD3 ESX-3 type VII secretion system protein Probable transmembrane protein
12.67	-0.84	-7.21	EccE3_P9WJE5_sitemap1	Rv0292	EccE3	P9WJE5	ESX conserved component EccE3 ESX-3 type VII secretion system protein Probable transmembrane protein
-5.33	10.16	17.79	EccE3_P9WJE5_sitemap2	Rv0292	EccE3	P9WJE5	ESX conserved component EccE3 ESX-3 type VII secretion system protein Probable transmembrane protein
-14	1.76	6	EchA17_P9WNN3_sitemap	Rv3039c	EchA17	P9WNN3	Probable enoyl-CoA hydratase EchA17
165.879	151.218	176.229	EmbAB_7BVF	Rv3794, Rv3795	EmbAB	7BVF	Integral membrane indolylacetylinositol arabinosyltransferase EmbA and EmbB
128.222	140.036	154.465	EmbC_P9WNL5_7BVE	Rv3793	EmbC	P9WNL5	Integral membrane indolylacetylinositol arabinosyltransferase EmbC
151.92	190.99	226.1	EttA_7MSM_ADP601	Rv2477c	EttA	7MSM	Probable macrolide-transport ATP-binding protein ABC transporter
132.61	181.7	249.59	EttA_7MSM_ADP603	Rv2477c	EttA	7MSM	Probable macrolide-transport ATP-binding protein ABC transporter
27.9	-8.3	25.76	FabD_2QC3_ligand	Rv2243	FabD	2QC3	Malonyl CoA-acyl carrier protein transacylase FabD
7.53508	-1.58843	-14.6127	FadD32_5HM3	Rv3801c	FadD32	5HM3	Fatty-acid-AMP ligase FadD32
12.8	5.67	-14.4	Fas_A0A1E3TCV5_sitemap1	Rv2524c	Fas	A0A1E3TCV5	Probable fatty acid synthase Fas
-4.2	-9.33	4.6	Fas_A0A1E3TCV5_sitemap2	Rv2524c	Fas	A0A1E3TCV5	Probable fatty acid synthase Fas
10.0466	44.1907	21.4891	Fba_3ELF_ligand	Rv0363c	Fba	3ELF	Probable fructose-bisphosphate aldolase Fba
-9.75	-10.21	7.69	Ffh_P9WGD7_2CNW	Rv2916c	Ffh	P9WGD7	Probable signal recognition particle protein Ffh
-27.55	11.87	-18.27	fhaA_3OUN_sitemap	Rv0020c	fhaA	3OUN	Conserved protein with FHA domain fhaA
25.7	13.5	55.3	FolC_2VOS_ligand	Rv2447c	FolC	2VOS	Probable folylpolyglutamate synthase protein FolC
14.8	23.78	33.52	FolD_2C2X_6ECP	Rv3356c	FolD	2C2X	Probable bifunctional protein FolD: methylenetetrahydrofolate dehydrogenase + methenyltetrahydrofolate cyclohydrolase
14.8	10.78	18.52	FolD_2C2X_6ECP_2	Rv3356c	FolD	2C2X	Probable bifunctional protein FolD: methylenetetrahydrofolate dehydrogenase + methenyltetrahydrofolate cyclohydrolase
-3.09	-2.42	-13.84	FolE_P9WN57_4DU6	Rv3609c	FolE	P9WN57	GTP cyclohydrolase I FolE
33.4041	4.62247	39.7807	FolP1_1EYE	Rv3608c	FolP1	1EYE	Dihydropteroate synthase 1 FolP
9.93	-2.43	4.2	FtsK_P9WNA3_6T8B	Rv2748c	FtsK	P9WNA3	Possible cell division transmembrane protein FtsK
8.39	1.14	-12.07	FtsQ_P9WNA1_sitemap	Rv2151c	FtsQ	P9WNA1	Possible cell division protein FtsQ
13.59	4.83	-5.56	FtsW_P9WN97_sitemap	Rv2154c	FtsW	P9WN97	FtsW-like protein FtsW
-11.75	-10.21	7.69	FtsY_P9WGD9_2CNW	Rv2921c	FtsY	P9WGD9	Probable cell division protein FtsY
-8.451	36.6851	6.67915	FtsZ_1RLU_GTP	Rv2150c	FtsZ	1RLU	Cell division protein FtsZ
4.38237	34.5855	26.7981	FtsZ_1RLU_IDCsite	Rv2150c	FtsZ	1RLU	Cell division protein FtsZ
6.31297	-1.83073	-12.6493	GalE1_6LTT	Rv3634c	GalE1	6	UDP-glucose 4-epimerase GalE1
-7.94	-3.53	-6.55	GalU_O05576_6IKZ	Rv0993	GalU	O05576	UTP--glucose-1-phosphate uridylyltransferase GalU
10	-9.7	-14.7	GarA_6I2P_ligand	Rv1827	GarA	6I2P	Conserved protein with FHA domain, GarA
0	5	15.4	GatA_P9WQA1_sitemap	Rv3011c	GatA	P9WQA1	Probable glutamyl-tRNA
9.1	12.3	-15.6	GatB_P9WN61_3H0L	Rv3009c	GatB	P9WN61	Probable glutamyl-tRNA
0	-3.6	-2.1	GcvT_P9WN51_3A8I	Rv2211c	GcvT	P9WN51	Probable aminomethyltransferase GcvT
33.6161	77.2188	62.417	GlcB_6AS6	Rv1837c	GlcB	6AS6	Malate synthase G GlcB
28.1	-2.29	17.9	Glf_4RPL_ligand_1	Rv3809c	Glf	4RPL	UDP-galactopyranose mutase Glf
77.7841	-11.0027	26.0567	Glf_4RPL_ligand_2	Rv3809c	Glf	4RPL	UDP-galactopyranose mutase Glf
6.76	-4.14	-2.08	GlfT1_P9WMX3_4FIY	Rv3782	GlfT1	P9WMX3	UDP-galactofuranosyl transferase GlfT1
142.2	32.04	48.73	GlfT2_4FIY_ligand	Rv3808c	GlfT2	4FIY	Bifunctional UDP-galactofuranosyl transferase GlfT2
44.8318	-27.6628	-19.2504	GlgB_3K1D_PMC	Rv1326c	GlgB	3K1D	1,4-alpha-glucan branching enzyme GlgB
3.1	3.6	-24	GlgE_P9WQ17_sitemap	Rv1327c	GlgE	P9WQ17	Probable glucanase GlgE
7	-4.86	-14.88	GlmS_P9WN49_sitemap1	Rv3436c	GlmS	P9WN49	Probable glucosamine--fructose-6-phosphate aminotransferase [isomerizing] GlmS
-1.51	1	7.2	GlmS_P9WN49_sitemap2	Rv3436c	GlmS	P9WN49	Probable glucosamine--fructose-6-phosphate aminotransferase [isomerizing] GlmS
12.0221	31.3934	18.0785	GlmU_4G3Q	Rv1018c	GlmU	4G3Q	Probable UDP-N-acetylglucosamine pyrophosphorylase GlmU
44.0745	12.2354	19.721	GlnA1_4ACF	Rv2220	GlnA1	4ACF	Glutamine synthetase GlnA1
3.8	2	7.25	GlpD2_P9WN79_2QCU	Rv3302c	GlpD2	P9WN79	Probable glycerol-3-phosphate dehydrogenase GlpD2
14.61	4.44	-13.75	GltB_P96218_1EA0	Rv3859c	GltB	P96218	Probable ferredoxin-dependent glutamate synthase [NADPH] large subunit GltB
-2.62	7.43	3.15	GltD_P9WN19_6S6U	Rv3858c	GltD	P9WN19	Probable NADH-dependent glutamate synthase small subunit GltD
24.9	-8.4	32.9	GlyA1_6ULD_ligand	Rv1093	GlyA1	6ULD	Serine hydroxymethyltransferase 1 GlyA1
-5.29	-1.78	-14.1	GlyS_P9WFV7_7EIV	Rv2357c	GlyS	P9WFV7	Probable glycyl-tRNA synthetase GlyS
25.4	8.44	31.44	Gmk_1ZNY_ligand	Rv1389	Gmk	1ZNY	Probable guanylate kinase Gmk
-5	-5	-11	Gnd2_O06574_sitemap	Rv1122	Gnd2	O06574	Probable 6-phosphogluconate dehydrogenase
35.75	-12.03	29	GpgS_4DEC_ligand	Rv1208	GpgS	4-Dec	Probable glucosyl-3-phosphoglycerate synthase GpgS
0	6.29	-1.79	GrcC1_O06428_sitemap	Rv0562	GrcC1	O06428	Probable polyprenyl-diphosphate synthase GrcC1
29.3557	-3.98247	-11.0281	GroEL2_3RTK_Paper	Rv0440	GroEL2	3RTK	60 kDa chaperonin 2 GroEL2
-36.53	80.58	8.27	GroES_1P3H_sitemap_1	Rv3418c	GroES	1P3H	10 kDa chaperonin GroES
-25	61.58	59.27	GroES_1P3H_sitemap_2	Rv3418c	GroES	1P3H	10 kDa chaperonin GroES
-18.6	1	5	GuaA_P9WMS7_1GPM	Rv3396c	GuaA	P9WMS7	Probable GMP synthase [glutamine-hydrolyzing] GuaA
36.3	19.4	15.5	GyrB_5BS8_ligand	Rv0005	GyrB	5BS8	DNA gyrase subunit B GyrB
-1.2	22.7	-30.4	HadAB_4RLT_ligand	Rv0635, Rv0636	HadAB	4RLT	3R-hydroxyacyl-ACP dehydratase subunit HadA and HadB
-8.3	-7	8.7	HemA_P9WMP7_5YJL	Rv0509	HemA	P9WMP7	Probable glutamyl-tRNA reductase HemA
3	6	-7	HemB_P9WMP5_5MHB	Rv0512	HemB	P9WMP5	Probable delta-aminolevulinic acid dehydratase HemB
-2.65	0.45	-8	HemC_P9WMP3_4HTG	Rv0510	HemC	P9WMP3	Probable porphobilinogen deaminase HemC
-5.6	0	-12.63	HemE_P9WFE1_sitemap	Rv2678c	HemE	P9WFE1	Probable uroporphyrinogen decarboxylase HemE
-2.41	1.24	-7.61	HemL_P9WMN9_2HP1	Rv0524	HemL	P9WMN9	Probable glutamate-1-semialdehyde 2 HemL
-20.8	-7.64	40.3	HisB_5XDS_ligand	Rv1601	HisB	5XDS	Probable imidazole glycerol-phosphate dehydratase HisB
3.84	6.63	-5.81	hisD_P9WMW9_sitemap	Rv1599	hisD	P9WMW9	Probable histidinol dehydrogenase HisD
7.32	-1.93	1.31	HisF_P9WMM3_7ACB	Rv1605	HisF	P9WMM3	Probable cyclase HisF
40.5161	43.4789	51.5837	HisG_1NH8	Rv2121c	HisG	1NH8	ATP phosphoribosyltransferase HisG
-5.14	-7.77	7.32	HisH_P9WMM1_sitemap1	Rv1602	HisH	P9WMM1	Probable amidotransferase HisH
3.86	7.23	-7.68	HisH_P9WMM1_sitemap2	Rv1602	HisH	P9WMM1	Probable amidotransferase HisH
-0.37	1.92	-9.06	HisS_P9WFV5_5E3I	Rv2580c	HisS	P9WFV5	Probable histidyl-tRNA synthetase HisS
-4.25055	12.2968	123.614	Hpt_4RHX	Rv3624c	Hpt	4RHX	Hypoxanthine-guanine phosphoribosyltransferase Hpt
2.18	50.67	-0.22	IdeR_1FX7_sitemap	Rv2711	IdeR	1FX7	Iron-dependent repressor and activator IdeR
1.23	8.35	4.17	IleS_P9WFV3_1QU3	Rv1536	IleS	P9WFV3	Isoleucyl-tRNA synthetase IleS
-8.51	-3.81	34.47	IleS_P9WFV3_1WK8	Rv1536	IleS	P9WFV3	Isoleucyl-tRNA synthetase IleS
-2.74	7.41	4.8	IlvA_P9WG95_sitemap	Rv1559	IlvA	P9WG95	Probable threonine dehydratase IlvA
2.45	6.3	-6.63	IlvB1_P9WG41_1YHY	Rv3003c	IlvB1	P9WG41	Acetolactate synthase IlvB1
30.86	-7.63	9.29	IlvC_4YPO_6C5N	Rv3001c	IlvC	4YPO	Probable KETOL-acid reductoisomerase IlvC
-144.41	76.89	-16.73	IlvD_6OVT	Rv0189c	IlvD	6OVT	Probable dihydroxy-acid dehydratase IlvD
6.3	-11.45	-25.6	IlvE_5U3F_ligand	Rv2210c	IlvE	5U3F	Branched-chain amino acid transaminase IlvE
-4.19	-14.37	-16.74	InfB_P9WKK1_7YZN	Rv2839c	InfB	P9WKK1	Probable translation initiation factor if-2 InfB
-46.9725	-5.91326	32.0275	InhA_5JFO_ligand	Rv1484	InhA	5JFO	NADH-dependent enoyl-[acyl-carrier-protein] reductase InhA
6.08292	-45.379	88.8569	InhA_6R9W	Rv1484	InhA	6R9W	NADH-dependent enoyl-[acyl-carrier-protein] reductase InhA
-8	25.34	15.85	Ino1_1GR0_ligand	Rv0046c	Ino1	1GR0	myo-inositol-1-phosphate synthase Ino1
-24	-6.28	6.24	IrtA_P9WQJ9_7WIV	Rv1348	IrtA	P9WQJ9	Iron-regulated transporter IrtA
-13.9278	-8.47264	20.5267	IspD_3Q80	Rv3582c	IspD	3Q80	4-diphosphocytidyl-2C-methyl-D-erythritol synthase IspD
-18.66	-19.75	15.35	IspE_3PYE_ligand	Rv1011	IspE	3PYE	Probable 4-diphosphocytidyl-2-C-methyl-D-erythritol kinase IspE
-11.2	-9.8	7.98	IspE_3PYF_ligand	Rv1011	IspE	3PYF	Probable 4-diphosphocytidyl-2-C-methyl-D-erythritol kinase IspE
1.96	-8.17	2.68	IspF_P9WKG5_2AMT	Rv3581c	IspF	P9WKG5	Probable 2C-methyl-D-erythritol 2 IspF
-30.4733	7.29031	6.76935	KasA_6Y2I_ligand	Rv2245	KasA	6Y2I	3-oxoacyl-[acyl-carrier protein] synthase 1 KasA
-0.91	-3.36	1.35	LepB_P9WKA1_1B12	Rv2903c	LepB	P9WKA1	Probable signal peptidase I LepB
19.0587	18.0781	-33.4646	LeuA_3HQ1_ligand	Rv3710	LeuA	3HQ1	2-isopropylmalate synthase LeuA
37.57	55.45	4.8	LeuB_1WOD	Rv2995c	LeuB	1WOD	Probable 3-isopropylmalate dehydrogenase LeuB
17.6	5.1	12.09	LeuS_5AGR_ligand	Rv0041	LeuS	5AGR	Probable leucyl-tRNA synthetase LeuS
-0.91	-3.36	1.35	Lgt_P9WK93_5AZB	Rv1614	Lgt	P9WK93	Possible prolipoprotein diacylglyceryl transferases Lgt
19.36	23.69	85.13	LigA_6LW8_ligand	Rv3014c	LigA	6LW8	DNA ligase [NAD dependent] LigA
-3.25811	-3.19893	-8.99559	LigA_7K72	Rv3014c	LigA	7K72	DNA ligase [NAD dependent] LigA
89.18	-5.8	131.37	LipA_5EXK_ligand	Rv2218	LipA	5EXK	Probable lipoate biosynthesis protein A LipA
9.79	9.84	5.83	LipB_1W66_ligand	Rv2217	LipB	1W66	Probable lipoate biosynthesis protein B LipB
5.76	5.07	5.07	LppZ_I6Y293_sitemap	Rv3006	LppZ	I6Y293	Probable conserved lipoprotein LppZ
8.81	5.33	-18.46	LpqB_P9WK37_sitemap1	Rv3244c	LpqB	P9WK37	Probable conserved lipoprotein LpqB
-13.19	-10.67	13.54	LpqB_P9WK37_sitemap2	Rv3244c	LpqB	P9WK37	Probable conserved lipoprotein LpqB
-0.27	4.11	-4.79	LpqW_P9WGU7_sitemap	Rv1166	LpqW	P9WGU7	Probable conserved lipoprotein LpqW
63.42	40.38	226.81	LysA_1HKV	Rv1293	LysA	1HKV	Diaminopimelate decarboxylase LysA
-1.87	4.49	-1.11	manA_O05898_5NW7	Rv3255c	manA	O05898	Probable mannose-6-phosphate isomerase ManA
-2.35	-6.49	8.67	manB_L7N6A5_sitemap	Rv3264c	manB	L7N6A5	D-alpha-D-mannose-1-phosphate guanylyltransferase ManB
-14.7	5.66	6.47	Mdh_5KVV_ligand	Rv1240	Mdh	5KVV	Probable malate dehydrogenase Mdh
7.53	8.08	-7.67	MenA_P9WIP3_sitemap	Rv0534c	MenA	P9WIP3	1,4-dihydroxy-2-naphthoate octaprenyltransferase MenA
179.14	13.16	185.3	MenB_4QII_ligand	Rv0548c	MenB	4QII	Naphthoate synthase MenB
0.4	2.4	4.2	MenC_P9WJP3_2QVH	Rv0553	MenC	P9WJP3	Probable muconate cycloisomerase MenC
-70.39	10	21.45	MenD_5ESU_ligand	Rv0555	MenD	5ESU	Probable bifunctional menaquinone biosynthesis protein MenD : 2-succinyl-6-hydroxy-2
-2	9	-1	MenE_P9WQ39_5X8F	Rv0542c	MenE	P9WQ39	Possible O-succinylbenzoic acid--CoA ligase MenE
-9.18	2.07	1.26	MetE_P9WK07_1XR2	Rv1133c	MetE	P9WK07	Probable 5-methyltetrahydropteroyltriglutamate--homocysteine methyltransferase MetE
-23.73	33.16	30.92	MetK_3TDE_7LNN	Rv1392	MetK	3TDE	Probable S-adenosylmethionine synthetase MetK
132	134	128	Mmpl3_7NVH_6AJI	Rv0206c	Mmpl3	7NVH	Possible conserved transmembrane transport protein MmpL3
3.55	-5.67	2.44	MoxR1_Q79FN7_sitemap_1	Rv1479	MoxR1	Q79FN7	Probable transcriptional regulatory protein MoxR1
-5.45	-8.67	-15.56	MoxR1_Q79FN7_sitemap_2	Rv1479	MoxR1	Q79FN7	Probable transcriptional regulatory protein MoxR1
-38.61	-3.21	19.57	MprB_P9WGL1_6BLK	Rv0982	MprB	P9WGL1	Two component sensor kinase MprB
-3.05	-7.47	2.36	MptA_O53508_sitemap	Rv2174	MptA	O53508	Alpha mannosyltransferase Possible conserved integral membrane protein
-12.84	3.02	0.11	Mrp_P9WJN7_sitemap1	Rv1229c	Mrp	P9WJN7	Probable Mrp-related protein Mrp
-11.84	-1.98	-14.89	Mrp_P9WJN7_sitemap2	Rv1229c	Mrp	P9WJN7	Probable Mrp-related protein Mrp
18.77	45.93	133.2	MtrA_2GWR_sitemap	Rv3246c	MtrA	2GWR	Two component sensory transduction transcriptional regulatory protein MtrA
7.24	0.45	4.86	MurA_P9WJM1_2Z2C	Rv1315	MurA	P9WJM1	Probable UDP-N-acetylglucosamine 1-carboxyvinyltransferase MurA
69.7922	41.2235	44.2211	MurB_5JZX	Rv0482	MurB	5JZX	Probable UDP-N-acetylenolpyruvoylglucosamine reductase MurB
2.34	3.24	-4.57	MurC_P9WJL7_1P3D	Rv2152c	MurC	P9WJL7	Probable UDP-N-acetylmuramate-alanine ligase MurC
-1.78	-11.32	-1.26	MurC_P9WJL7_1P3D_2	Rv2152c	MurC	P9WJL7	Probable UDP-N-acetylmuramate-alanine ligase MurC
-2.24	12.2	4.76	MurD_P9WJL5_2Y66	Rv2155c	MurD	P9WJL5	Probable UDP-N-acetylmuramoylalanine-D-glutamate ligase MurD
-9.36	2.75	0.34	MurE_2XJA_ligand_1	Rv2158c	MurE	2XJA	Probable UDP-N-acetylmuramoylalanyl-D-glutamate-2,6-diaminopimelate ligase MurE
13	2.41	5.56	MurE_2XJA_ligand_2	Rv2158c	MurE	2XJA	Probable UDP-N-acetylmuramoylalanyl-D-glutamate-2,6-diaminopimelate ligase MurE
6.12	1.8	-3.08	MurF_P9WJL1_4QF5	Rv2157c	MurF	P9WJL1	Probable UDP-N-acetylmuramoylalanyl-D-glutamyl-2, 6-diaminopimelate-D-alanyl-D-alanyl ligase MurF
0.41	4.4	2.66	MurG_P9WJK9_3S2U	Rv2153c	MurG	P9WJK9	Probable UPD-N-acetylglucosamine-N-acetylmuramyl-pentapeptide pyrophosphoryl-undecaprenol-N-acetylglucosamine transferase MurG
21.42	12.15	38.56	MurI_5HJ7_2VVT	Rv1338	MurI	5HJ7	Probable glutamate racemase MurI
13.0227	10.9825	45.4813	MurI_5HJ7_ligand	Rv1338	MurI	5HJ7	Probable glutamate racemase MurI
0.72	-5.49	-10.75	MycP3_O53695_sitemap	Rv0291	MycP3	O53695	Probable membrane-anchored mycosin MycP3
-0.38	-1.47	2.01	NadA_P9WJK1_6F4L	Rv1594	NadA	P9WJK1	Probable quinolinate synthetase NadA
-1.17	7.17	0.47	NadB_P9WJJ9_1KNP	Rv1595	NadB	P9WJJ9	Probable L-aspartate oxidase NadB
-13.4121	46.7297	14.3866	NadC_1QPR	Rv1596	NadC	1QPR	Probable nicotinate-nucleotide pyrophosphatase NadC
-1.67	60	58.3	NadD_6BUV_ligand	Rv2421c	NadD	6BUV	Probable nicotinate-nucleotide adenylyltransferase NadD
-3.32714	63.5585	-70.0436	NadE_3SZG_1	Rv2438c	NadE	3SZG	Glutamine-dependent NAD+ synthetase NadE
14.3601	70.3982	-55.5944	NadE_3SZG_2	Rv2438c	NadE	3SZG	Glutamine-dependent NAD+ synthetase NadE
-26	8.52	-3.16	NrdE_P9WH75_sitemap	Rv3051c	NrdE	P9WH75	Ribonucleoside-diphosphate reductase alpha chain NrdE
-27.6	12.52	3.84	NrdE_P9WH75_sitemap_2	Rv3051c	NrdE	P9WH75	Ribonucleoside-diphosphate reductase alpha chain NrdE
5.82	-0.39	-8.69	NrdI_P9WIZ3_1RLJ	Rv3052c	NrdI	P9WIZ3	Probable NrdI protein
9.7	66.86	-17.41	NusA_1K0R_ligand	Rv2841c	NusA	1K0R	Probable N utilization substance protein A NusA
81.58	62.94	35.1	NusB_1EYV_sitemap_1	Rv2533c	NusB	1EYV	N utilization substance protein NusB
62.28	49.81	24.19	NusB_1EYV_sitemap_2	Rv2533c	NusB	1EYV	N utilization substance protein NusB
-34.79	-12.69	16.09	Obg_P9WMT1_5M04	Rv2440c	Obg	P9WMT1	Probable GTP1/Obg-family GTP-binding protein Obg
-15.45	-3.52	-5.96	Orn_P9WIU1_6A4D	Rv2511	Orn	P9WIU1	Oligoribonuclease Orn
-0.63	6.2	-5.91	PabB_O05591_1K0G	Rv1005c	PabB	O05591	Probable para-aminobenzoate synthase component I PABD
-3.25	1.4	-3.1	PanB_1OY0_1M3U	Rv2225	PanB	1OY0	3-methyl-2-oxobutanoate hydroxymethyltransferase PanB
14.88	10.25	1.23	PanC_3LE8	Rv3602c	PanC	3LE8	Pantoate--beta-alanine ligase PanC
46.5713	-45.2675	0.558672	PanD_6P02	Rv3601c	PanD	6P02	Probable aspartate 1-decarboxylase precursor PanD
4.91	-5.35	-1.87	ParA_Q1LVD4_3EZ2	Rv3918c	ParA	Q1LVD4	Probable chromosome partitioning protein ParA
1.35	-2.22	-11.29	ParB_P9WIJ9_7BM8	Rv3917c	ParB	P9WIJ9	Probable chromosome partitioning protein ParB
27.2277	2.37174	-7.50906	pbpB_6KGU	Rv2163c	pbpB	6KGU	Probable penicillin-binding membrane protein PbpB
-24.61	24.04	-32.65	PE5_6UUJ_sitemap_1	Rv0285	PE5	6UUJ	PE family protein PE5
-29.61	52.04	-29.65	PE5_6UUJ_sitemap_2	Rv0285	PE5	6UUJ	PE family protein PE5
10.1609	16.1732	3.18709	PgsA1_6H59_ligand	Rv2612c	PgsA1	6H59	PI synthase PgsA1
-11.49	4.69	2	PgsA2_P9WPG5_6H59	Rv1822	PgsA2	P9WPG5	Probable CDP-diacylglycerol--glycerol-3-phosphate 3-phosphatidyltransferase PgsA2
-14.36	-7.33	0.98	PgsA3_P9WPG3_6H59	Rv2746c	PgsA3	P9WPG3	Probable PGP synthase PgsA3
-10.2	4.57	0.8	PheA_P9WIC3_sitemap	Rv3838c	PheA	P9WIC3	Prephenate dehydratase PheA
19.11	14.2	-2.71	PheA_P9WIC3_sitemap_2	Rv3838c	PheA	P9WIC3	Prephenate dehydratase PheA
-1.3	86.09	39.66	PheRS_7DB8_4TVA	Rv1650	PheRS	7DB8	Probable phenylalanyl-tRNA synthetase, beta chain PheT
82	125	63.5	PheRS_7DB8_ligand1	Rv1649	PheRS	7DB8	Probable phenylalanyl-tRNA synthetase, alpha chain PheS
5	-2	3	PimA_P9WMZ5_2GEK	Rv2610c	PimA	P9WMZ5	Alpha-mannosyltransferase PimA
-6.2	-5.29	0.23	PimB_P9WMZ3_3OKA	Rv2188c	PimB	P9WMZ3	Mannosyltransferase PimB
-17.7398	-37.9669	-12.5178	PknA_6B2Q	Rv0015c	PknA	6B2Q	Transmembrane serine/threonine-protein kinase A PknA
-26.0423	-16.2183	1.38503	PknB_5U94	Rv0014c	PknB	5U94	Transmembrane serine/threonine-protein kinase B PknB
-20.1194	-7.88013	-76.2447	Pks13_5V3X	Rv3800c	Pks13	5V3X	Polyketide synthase Pks13
-29.13	-13.81	21.92	Pks6_O86335_sitemap1	Rv0405	Pks6	O86335	Probable membrane bound polyketide synthase Pks6
-8.13	-33.81	18.92	Pks6_O86335_sitemap2	Rv0405	Pks6	O86335	Probable membrane bound polyketide synthase Pks6
4.3	2.94	-10.27	PmmA_O86374_sitemap	Rv3257c	PmmA	O86374	Probable phosphomannomutase PmmA
-22.67	-3.81	9.13	PolA_P9WNU5_1LV5	Rv1629	PolA	P9WNU5	Probable DNA polymerase I PolA
31.46	15.45	24.5	Ppa_5KDF_ligand	Rv3628	Ppa	5KDF	Inorganic pyrophosphatase Ppa
4.9	-8.65	-18.24	Ppm1_O53493_sitemap1	Rv2051c	Ppm1	O53493	Polyprenol-monophosphomannose synthase Ppm1
-3.1	-7.65	22.76	Ppm1_O53493_sitemap2	Rv2051c	Ppm1	O53493	Polyprenol-monophosphomannose synthase Ppm1
45.6518	8.78337	-15.5126	PpnK_1Y3I	Rv1695	PpnK	1Y3I	Inorganic polyphosphate/ATP-NAD kinase PpnK
11.23	28.13	12.07	PptT_7N8M_ligand	Rv2794c	PptT	7N8M	Phosphopantetheinyl transferase PptT
13.95	-15.35	16.77	PrcB_3MI0	Rv2110c	PrcB	3MI0	Proteasome beta subunit PrcB
-4.65	7	1.92	PrfB_P9WHG1_sitemap1	Rv3105c	PrfB	P9WHG1	Probable peptide chain release factor 2 PrfB
-4.65	-7	-5	PrfB_P9WHG1_sitemap2	Rv3105c	PrfB	P9WHG1	Probable peptide chain release factor 2 PrfB
40.4025	9.16066	1.79253	PriA_2Y88	Rv1402	PriA	2Y88	Putative primosomal protein N' PriA
-13.39	-8.23	-6.36	ProB_P9WHU9_2AKO	Rv2439c	ProB	P9WHU9	Probable glutamate 5-kinase protein ProB
2.25	-1.7	12.94	ProC_P9WHU7_2AG8	Rv0500	ProC	P9WHU7	Probable pyrroline-5-carboxylate reductase ProC
-1.36	4.41	-2.85	ProS_P9WFT9_1NJ5	Rv2845c	ProS	P9WFT9	Probable prolyl-tRNA synthetase ProS
16.32	35.52	53.01	PrrA_1YS7_sitemap	Rv0903c	PrrA	1YS7	Two component response transcriptional regulatory protein PrrA
18.43	31.67	68.46	PrrB_P9WGK7	Rv0902c	PrrB	P9WGK7	Two component sensor histidine kinase PrrB
-22.62	21.41	30.69	PstP_1TXO_sitemap	Rv0018c	PstP	1TXO	Phosphoserine/threonine phosphatase PstP
7.22	0.93	-6.37	Pth_2Z2I_1	Rv1014c	Pth	2Z2I	Probable peptidyl-tRNA hydrolase Pth
-3.06	-12.71	-14.56	Pth_2Z2I_2	Rv1014c	Pth	2Z2I	Probable peptidyl-tRNA hydrolase Pth
13.88	2.24	1.09	PurA_P9WHN3_1CG0_1	Rv0357c	PurA	P9WHN3	Probable adenylosuccinate synthetase PurA
1.6	-5.89	-1.25	PurA_P9WHN3_1CG0_2	Rv0357c	PurA	P9WHN3	Probable adenylosuccinate synthetase PurA
-17.05	-14.46	18.78	PurB_I6XWA1_7T29	Rv0777	PurB	I6XWA1	Probable adenylosuccinate lyase PurB
-2.14	9.98	8.3	PurC_P9WHN1_4O7V_1	Rv0780	PurC	P9WHN1	Phosphoribosylaminoimidazole-succinocarboxamide synthase PurC
7.71	6.36	-2.81	PurC_P9WHN1_4O7V_2	Rv0780	PurC	P9WHN1	Phosphoribosylaminoimidazole-succinocarboxamide synthase PurC
-1.11	13.87	3.64	PurD_P9WHM9_sitemap	Rv0772	PurD	P9WHM9	Probable phosphoribosylamine--glycine ligase PurD
5.66	-5.33	-8.71	PurF_P9WHQ7_1AO0	Rv0808	PurF	P9WHQ7	Amidophosphoribosyltransferase PurF
69.04	122.7	-4.01	PurH_4A1O_ligand_1	Rv0957	PurH	4A1O	Probable bifunctional purine biosynthesis protein PurH: phosphoribosylaminoimidazolecarboxamide formyltransferase
72.9514	71.0277	10.5019	PurH_4A1O_ligand_2	Rv0957	PurH	4A1O	Probable bifunctional purine biosynthesis protein PurH: phosphoribosylaminoimidazolecarboxamide formyltransferase
-10.82	3.41	3.24	PurL_P9WHL7_3D54	Rv0803	PurL	P9WHL7	Phosphoribosylformylglycinamidine synthase II PurL
4.23	-16.6	28.7	PurN_3DCJ_ligand	Rv0956	PurN	3DCJ	Probable 5'-phosphoribosylglycinamide formyltransferase PurN
-0.9	-5.72	-0.64	PyrB_P9WIT7_2FZC	Rv1380	PyrB	P9WIT7	Probable aspartate carbamoyltransferase PyrB
11.73	0.72	-4.86	PyrC_P9WHL3_2E25	Rv1381	PyrC	P9WHL3	Probable dihydroorotase PyrC
15.6048	5.24447	35.3631	PyrD_4XQ6	Rv2139	PyrD	4XQ6	Probable dihydroorotate dehydrogenase PyrD
53.0056	13.3984	46.0976	PyrE_5HKI	Rv0382c	PyrE	5HKI	Probable orotate phosphoribosyltransferase PyrE
-7.2	0.21	-2.72	PyrF_P9WIU3_3LHT	Rv1385	PyrF	P9WIU3	Probable orotidine 5'-phosphate decarboxylase PyrF
8.79091	24.8364	66.7528	PyrG_4ZDJ	Rv1699	PyrG	4ZDJ	Probable CTP synthase PyrG
70.9753	38.5236	23.4096	PyrH_3NWY_1	Rv2883c	PyrH	3NWY	Probable uridylate kinase PyrH
57.1784	33.1576	41.9354	PyrH_3NWY_2	Rv2883c	PyrH	3NWY	Probable uridylate kinase PyrH
-10.52	4.25	1.22	RecO_P9WHI5_3Q8D	Rv2362c	RecO	P9WHI5	Possible DNA repair protein RecO
3.16	7.63	8.22	RfbE_P72047_sitemap1	Rv3781	RfbE	P72047	Probable O-antigen/lipopolysaccharide transport ATP-binding protein ABC transporter RfbE
-1.84	7.63	-10.78	RfbE_P72047_sitemap2	Rv3781	RfbE	P72047	Probable O-antigen/lipopolysaccharide transport ATP-binding protein ABC transporter RfbE
-23.31	-6.63	46.71	RibA2_4I14_SO4	Rv1415	RibA2	4I14	Probable riboflavin biosynthesis protein RibA2 : GTP cyclohydrolase II + 3
21.1067	16.1946	14.5512	RibD_4XT8_ligand_1	Rv2671	RibD	4XT8	Possible bifunctional enzyme riboflavin biosynthesis protein RibD
17.94	26.36	21.51	RibD_4XT8_ligand_2	Rv2671	RibD	4XT8	Possible bifunctional enzyme riboflavin biosynthesis protein RibD
17.81	1.55	-13.38	RibF_I6X5C9_5A89	Rv2786c	RibF	I6X5C9	Probable bifunctional FAD synthetase/riboflavin biosynthesis protein RibF: riboflavin kinase
-13.4616	-16.8913	11.6528	RibH_2C92	Rv1416	RibH	2C92	Probable riboflavin synthase beta chain RibH
30.9428	7.42672	18.9723	RipA_O53168	Rv1477	RipA	O53168	Peptidoglycan hydrolase RipA
183.33	-27.39	-16.5	RmlA_6B5K_ligand_1	Rv0334	RmlA	6B5K	Alpha-D-glucose-1-phosphate thymidylyltransferase RmlA
203.115	-36.0729	-29.9661	RmlA_6B5K_ligand_2	Rv0334	RmlA	6B5K	Alpha-D-glucose-1-phosphate thymidylyltransferase RmlA
-9.66	3.57	-4.04	RmlB_P9WN65_1OC2	Rv3464	RmlB	P9WN65	dTDP-glucose 4,6-dehydratase RmlB
-2.07433	2.11711	-15.0633	RmlC_2IXC	Rv3465	RmlC	2IXC	dTDP-4-dehydrorhamnose 3,5-epimerase RmlC
-6	0.47	-4.23	RmlD_P9WH09_8CTR	Rv3266c	RmlD	P9WH09	dTDP-6-deoxy-L-lyxo-4-hexulose reductase RmlD
312.8	324.902	213.107	RNAP_5UHG	Rv3457c, Rv0667	RpoA, RpoB	5UHG	DNA-directed RNA polymerase subunit RpoA; RpoB
278.027	326.262	215.234	RNAP_6FBV	Rv0668, Rv1390, Rv2703	RpoC, RpoZ, RpoD	6FBV	DNA-directed RNA polymerase subunit RpoC; RpoZ; RNA polymerase sigma factor RpoD
0	-1	-5	Rne_P71905_sitemap	Rv2444c	Rne	P71905	Possible ribonuclease E Rne
26.6708	-9.10162	14.7561	RpiB_2VVP	Rv2465c	RpiB	2VVP	Ribose-5-phosphate isomerase
120	231	243	RplA_7MSM_sitemap	Rv0641	RplA	7MSM	50S ribosomal protein L1 RplA
137.12	189.37	142.15	RplB_7MSM_sitemap	Rv0704	RplB	7MSM	50S ribosomal protein L2 RplB
239.48	166.84	124.29	RplC_7MSM_sitemap	Rv0701	RplC	7MSM	50S ribosomal protein L3 RplC
205	273.8	178	RplD_7MSM_sitemap	Rv0702	RplD	7MSM	50S ribosomal protein L4 RplD
147.97	106	170.75	RpLSM_7MSM_ligand_1	Rv3442c	RpLSM	7MSM	30S ribosomal protein S9 RpsI
151.917	190.99	226.103	RpLSM_7MSM_ligand_2	Rv3443c	RpLSM	7MSM	50S ribosomal protein L13 RplM
234.01	154.14	232.27	RplY_7MSM_sitemap	Rv1015c	RplY	7MSM	50S ribosomal protein L25 RplY
7.56235	6.95137	18.4274	RpsA_4NNI_1	Rv1630	RpsA	4NNI	30S ribosomal protein S1 RpsA
102.41	116.28	238.28	RpsL_7MSM_sitemap	Rv0682	RpsL	7MSM	30S ribosomal protein S12 RpsL
-13.21	-4.53	21.99	Rv0060_5M3I_5M3E	Rv0060		5M3I	hypothetical protein
11.58	-3.67	-7	Rv0102_P9WM63_sitemap	Rv0102		P9WM63	Probable conserved integral membrane protein
2	5	-6.8	Rv0224c_P9WJZ9_sitemap	Rv0224c		P9WJZ9	Possible methyltransferase
4	5	1	Rv0225_P96407_sitemap	Rv0225		P96407	Possible conserved protein
6.13	-1.79	-11.28	Rv0226c_P96408_sitemap	Rv0226c		P96408	Probable conserved transmembrane protein
-12.07	3.55	5	Rv0227c_P96409_sitemap	Rv0227c		P96409	Probable conserved membrane protein
0	10	-8	Rv0228_P96410_sitemap	Rv0228		P96410	Probable integral membrane acyltransferase
6.81	9.45	-26.75	Rv0338c_O33268_sitemap	Rv0338c		O33268	Probable iron-sulfur-binding reductase
11.73	-2.64	-18.84	Rv0479c_P9WKV7_sitemap1	Rv0479c		P9WKV7	Probable conserved membrane protein
-4.27	-0.64	7.16	Rv0479c_P9WKV7_sitemap2	Rv0479c		P9WKV7	Probable conserved membrane protein
16.93	1.05	-3.21	Rv0525_O06391_sitemap	Rv0525		O06391	hypothetical protein
17.3	11.15	-26.08	Rv0528_O06394_sitemap1	Rv0528		O06394	Probable conserved transmembrane protein
-1.7	-4.85	-10.08	Rv0528_O06394_sitemap2	Rv0528		O06394	Probable conserved transmembrane protein
-1.4	8.5	0	Rv0558_P9WFR3_sitemap	Rv0558	menH	P9WFR3	Probable ubiquinone/menaquinone biosynthesis methyltransferase MenH
7.82	0.66	-17.18	Rv0647c_P9WQI1_sitemap_1	Rv0647c		P9WQI1	hypothetical protein
-24.18	5	-16.18	Rv0647c_P9WQI1_sitemap_2	Rv0647c		P9WQI1	hypothetical protein
17.9853	175.205	64.0409	Rv0684_7CDW_1	Rv0684	fusA1	7CDW	Probable elongation factor G FusA1
-7.25	-0.56	-21.32	Rv0811c_I6X9V3_sitemap	Rv0811c		I6X9V3	hypothetical protein
16.13	58.22	-4.79	Rv0948c_2W1A_ligand	Rv0948c		2W1A	Chorismate mutase
272.39	205	-0.55	Rv1007c_6AX8_ligand	Rv1007c	metS	6AX8	Methionyl-tRNA synthetase MetS
4.52	-7.37	10.26	Rv1017c_P9WKE3_sitemap	Rv1017c	prsA	P9WKE3	Probable ribose-phosphate pyrophosphokinase PrsA
-10.5	-4.18	1.83	Rv1044_P96357_sitemap	Rv1044		P96357	hypothetical protein
167.97	-9.35	36.78	Rv1098c_6S7W_ligand	Rv1098c	fum	6S7W	Probable fumarase Fum
-6	2.84	1	Rv1110_P9WKG1_sitemap	Rv1110	lytB2	P9WKG1	Probable LYTB-related protein LytB2
16.59	53.66	22.97	Rv1223_6IEO	Rv1223	htrA	6IEO	Probable serine protease HtrA
-1.26	-10.59	4.16	Rv1254_Q11064_sitemap_1	Rv1254		Q11064	Probable acyltransferase
-0.26	7.41	-13.84	Rv1254_Q11064_sitemap_2	Rv1254		Q11064	Probable acyltransferase
-18	0.37	3.63	Rv1294_P9WPX1_sitemap_1	Rv1294	thrA	P9WPX1	Probable homoserine dehydrogenase ThrA
-6	0	16	Rv1294_P9WPX1_sitemap_2	Rv1294	thrA	P9WPX1	Probable homoserine dehydrogenase ThrA
-5	0	-21.37	Rv1294_P9WPX1_sitemap_3	Rv1294	thrA	P9WPX1	Probable homoserine dehydrogenase ThrA
16.44	0.25	0.68	Rv1391_P9WNZ1_sitemap_2	Rv1391	dfp	P9WNZ1	Probable DNA/pantothenate metabolism flavoprotein homolog Dfp
5.44	5.25	-11.32	Rv1391_P9WNZ1_sitemap1	Rv1391	dfp	P9WNZ1	Probable DNA/pantothenate metabolism flavoprotein homolog Dfp
14.13	9.24	-13.18	Rv1415_P9WHF1_sitemap	Rv1415	ribA2	P9WHF1	Probable riboflavin biosynthesis protein RibA2 : GTP cyclohydrolase II + 3
-19.7	44.8	22.85	Rv1438_3TAO_PMC	Rv1438	tpi	3TAO	Probable triosephosphate isomerase Tpi
4.42	6.47	-4.84	Rv1456c_O53148_sitemap	Rv1456c		O53148	Probable unidentified antibiotic-transport integral membrane ABC transporter
0.48	-2.36	-12.96	Rv1459c_O53150_sitemap	Rv1459c		O53150	Possible conserved integral membrane protein
-6	5	1	Rv1461_P9WFP7_sitemap	Rv1461		P9WFP7	hypothetical protein
4.48	8.85	-4.48	Rv1463_O53154_sitemap	Rv1463		O53154	Probable conserved ATP-binding protein ABC transporter
5.98	20.9	16.25	Rv1483_1UZN_ligand	Rv1483	fabG1	1UZN	3-oxoacyl-[acyl-carrier protein] reductase FabG1
-1.35	-10.39	-2.78	Rv1485_P9WNE3_sitemap	Rv1485	hemZ	P9WNE3	Ferrochelatase HemZ
-5.14	5.69	-39.3	Rv1600_4R8D_ligand	Rv1600	hisC1	4R8D	Probable histidinol-phosphate aminotransferase HisC1
-0.88	-54.87	-6.61	Rv1636_1TQ8_PMC	Rv1636	TB15.3	1TQ8	Iron-regulated universal stress protein family protein TB15.3
-35.88	-93.87	-54.61	Rv1636_1TQ8_sitemap	Rv1636	TB15.3	1TQ8	Iron-regulated universal stress protein family protein TB15.3
-1.82	-5.49	12.67	Rv1697_O33198_sitemap	Rv1697		O33198	hypothetical protein
25	7	-10	Rv1702c_P9WLT3_sitemap	Rv1702c		P9WLT3	hypothetical protein
-6	0	-7.3	Rv1708_P9WLT1_sitemap	Rv1708		P9WLT1	Putative initiation inhibitor protein
-4.63	1.26	10	Rv1713_P9WNL3_sitemap1	Rv1713	engA	P9WNL3	Probable GTP-binding protein EngA
22.37	-5.74	1	Rv1713_P9WNL3_sitemap2	Rv1713	engA	P9WNL3	Probable GTP-binding protein EngA
0.37	3.26	0	Rv1713_P9WNL3_sitemap3	Rv1713	engA	P9WNL3	Probable GTP-binding protein EngA
-8.15	14.5	8.65	Rv1832_P9WN53_sitemap	Rv1832	gcvB	P9WN53	Probable glycine dehydrogenase GcvB
3.2248	29.016	69.9111	Rv1990c_6FKG_PMC1	Rv1990c		6FKG	Probable transcriptional regulatory protein
-4.61478	21.3662	66.6176	Rv1990c_6FKG_PMC2	Rv1990c		6FKG	Probable transcriptional regulatory protein
-8.04	-5.55	3.22	Rv2017_O53463_sitemap	Rv2017		O53463	Transcriptional regulatory protein
10.64	-2.67	-3.9	Rv2172c_O53506_sitemap	Rv2172c		O53506	hypothetical protein
-6.26	-3.69	4.04	Rv2182c_O53516_sitemap	Rv2182c		O53516	1-acylglycerol-3-phosphate O-acyltransferase
-15	0	8.7	Rv2242_P9WPH5_sitemap	Rv2242		P9WPH5	hypothetical protein
-8.88	3.09	-11.59	Rv2357c_P9WFV7_sitemap	Rv2357c	glyS	P9WFV7	Probable glycyl-tRNA synthetase GlyS
32.77	16.07	47	Rv2361c_6IME_ligand_1	Rv2361c		6IME	Long chain Z-isoprenyl diphosphate synthase
45.0699	46.4195	27.1039	Rv2361c_6IME_ligand_2	Rv2361c		6IME	Long chain Z-isoprenyl diphosphate synthase
11.34	2.48	-15.46	Rv2413c_P71730_sitemap	Rv2413c		P71730	hypothetical protein
7.28	-29.43	-47.54	Rv2537c_2Y71_ligand	Rv2537c	aroD	2Y71	3-dehydroquinate dehydratase AroD
-1.76	-9.17	-7.87	Rv2581c_P9WMW3_sitemap	Rv2581c		P9WMW3	Possible glyoxalase II
3.17	-2.81	-5.45	Rv2611_P9WMB5_sitemap	Rv2611		P9WMB5	Probable acyltransferase
11.15	9.78	-2.64	Rv2676c_P9WL45_sitemap	Rv2676c		P9WL45	hypothetical protein
1	3	6	Rv2677c_P9WMP1_sitemap	Rv2677c	hemY	P9WMP1	Probable protoporphyrinogen oxidase HemY
1.31	10.02	-19.6	Rv2682c_7A9H_ligand	Rv2682c	dxs1	7A9H	Probable 1-deoxy-D-xylulose 5-phosphate synthase Dxs1
-2.35	7.64	7.2	Rv2783c_P9WI57_sitemap1	Rv2783c	gpsI	P9WI57	Bifunctional protein polyribonucleotide nucleotidyltransferase GpsI: guanosine pentaphosphate synthetase + polyribonucleotide nucleotidyltransferase
-1.35	-3.36	-5.8	Rv2783c_P9WI57_sitemap2	Rv2783c	gpsI	P9WI57	Bifunctional protein polyribonucleotide nucleotidyltransferase GpsI: guanosine pentaphosphate synthetase + polyribonucleotide nucleotidyltransferase
5.76	0.84	-7.24	Rv2868c_P9WKG3_sitemap	Rv2868c	gcpE	P9WKG3	Probable GcpE protein
-15.06	-5.8	10.76	Rv2968c_I6X5W1_sitemap1	Rv2968c		I6X5W1	Probable conserved integral membrane protein
6.94	6.2	-8.24	Rv2968c_I6X5W1_sitemap2	Rv2968c		I6X5W1	Probable conserved integral membrane protein
32.7637	5.23466	81.3328	Rv2969c_4IHU_PMC	Rv2969c		4IHU	Possible conserved membrane or secreted protein
36.76	-2.53	2.95	Rv2971_4OTK_PMC_1	Rv2971		4OTK	Probable oxidoreductase
30.45	-13.97	-6.87	Rv2971_4OTK_PMC_2	Rv2971		4OTK	Probable oxidoreductase
34.67	4.17	25.26	Rv2981c_3LWB_2I80	Rv2981c	ddlA	3LWB	Probable D-alanine--D-alanine ligase DdlA
38.99	35.83	-4.04	Rv2992c_2JA2_1J09	Rv2992c	gltS	2JA2	Glutamyl-tRNA synthetase GltS
16.47	47.19	-18.92	Rv2996c_3DDN_PMC_1	Rv2996c	serA1	3DDN	Probable D-3-phosphoglycerate dehydrogenase SerA1
32.28	49.27	-18.89	Rv2996c_3DDN_PMC_2	Rv2996c	serA1	3DDN	Probable D-3-phosphoglycerate dehydrogenase SerA1
-6.4	-14.98	4.54	Rv3028c_P9WNG9_sitemap1	Rv3028c	fixB	P9WNG9	Probable electron transfer flavoprotein
-0.4	0	-0.5	Rv3028c_P9WNG9_sitemap2	Rv3028c	fixB	P9WNG9	Probable electron transfer flavoprotein
5	4	-4	Rv3030_P9WJZ1_sitemap	Rv3030		P9WJZ1	hypothetical protein
9.61	2.28	2	Rv3031_P9WQ27_sitemap_1	Rv3031		P9WQ27	hypothetical protein
9.61	0.28	-17	Rv3031_P9WQ27_sitemap_2	Rv3031		P9WQ27	hypothetical protein
-48.7	19.75	23.87	Rv3137_5YHT_ligand_2	Rv3137		5YHT	Probable monophosphatase
9.16	-3.9	-10.71	Rv3206c_P9WMN7_sitemap	Rv3206c	moeB1	P9WMN7	Probable molybdenum cofactor biosynthesis protein MoeB1
9.62	2.37	0	Rv3265c_P9WMY3_sitemap	Rv3265c	wbbL1	P9WMY3	dTDP-RHA:a-D-GlcNAc-diphosphoryl polyprenol,a-3-L-rhamnosyl transferase WbbL1
15	0	-10	Rv3277_P96882_sitemap	Rv3277		P96882	Probable conserved transmembrane protein
0.23	23.4	60.22	Rv3341_6PUX_PMC	Rv3341	metA	6PUX	Probable homoserine O-acetyltransferase MetA
2.37	10.32	-10.74	Rv3372_5GVX_PMC	Rv3372	otsB2	5GVX	Trehalose 6-phosphate phosphatase OtsB2
1.37708	29.9898	2.35347	Rv3411c_5UPV	Rv3411c	guaB2	5UPV	Probable inosine-5'-monophosphate dehydrogenase GuaB2
8.41	23.73	4.48	Rv3411c_5UPV_ligand_2	Rv3411c	guaB2	5UPV	Probable inosine-5'-monophosphate dehydrogenase GuaB2
-12.3772	0.555538	42.1119	Rv3428c_3CE6_1	Rv3428c		3CE6	Possible transposase
-12.5809	-5.47597	10.1027	Rv3428c_3CE6_2	Rv3428c		3CE6	Possible transposase
-16.54	-4.59	2.43	Rv3441c_P9WN41_sitemap1	Rv3441c	mrsA	P9WN41	Probable phospho-sugar mutase / MrsA protein homolog
8.46	1.41	5.43	Rv3441c_P9WN41_sitemap2	Rv3441c	mrsA	P9WN41	Probable phospho-sugar mutase / MrsA protein homolog
-5.91	-8.08	-6.67	Rv3580c_P9WFW1_sitemap	Rv3580c	cysS1	P9WFW1	Cysteinyl-tRNA synthetase 1 CysS1
-2.53	-3.41	-12.38	Rv3598c_P9WFU9_sitemap	Rv3598c	lysS	P9WFU9	Lysyl-tRNA synthetase 1 LysS
13.34	6.2	-14.82	Rv3603_O06279_sitemap	Rv3603		O06279	Conserved hypothetical alanine and leucine rich protein
-14.66	-11.8	0.18	Rv3603_O06279_sitemap2	Rv3603		O06279	Conserved hypothetical alanine and leucine rich protein
4.02	5	13.89	Rv3625c_P9WG53_sitemap	Rv3625c	mesJ	P9WG53	Possible cell cycle protein MesJ
-3.94	-5.99	1.25	Rv3644c_O06363_sitemap	Rv3644c		O06363	Possible DNA polymerase
23.06	16.2	-21.31	Rv3645_I6X7Z3_sitemap1	Rv3645		I6X7Z3	Probable conserved transmembrane protein
-20.94	-10.8	29.69	Rv3645_I6X7Z3_sitemap2	Rv3645		I6X7Z3	Probable conserved transmembrane protein
9.73	-2.23	-11.33	Rv3721c_P9WNT9_sitemap	Rv3721c	dnaZX	P9WNT9	DNA polymerase III
-8.27	-6.23	6.67	Rv3721c_P9WNT9_sitemap_2	Rv3721c	dnaZX	P9WNT9	DNA polymerase III
2.33387	12.7246	4.54434	Rv3722c_6U7A	Rv3722c		6U7A	hypothetical protein
-3.42	4.44	-15.29	Rv3752c_O69719_sitemap	Rv3752c		O69719	Possible cytidine/deoxycytidylate deaminase
-18.35	24.31	88.38	Rv3780_5IET_sitemap	Rv3780		5IET	hypothetical protein
-47.1362	11.7765	105.753	Rv3802c_5W95_PMC	Rv3802c		5W95	Probable conserved membrane protein
-1.5	8.5	4	Rv3806c_P9WFR5_sitemap	Rv3806c	ubiA	P9WFR5	Decaprenylphosphoryl-5-phosphoribose DPPR synthase
5	2.02	-3.79	Rv3843c_P96235_sitemap	Rv3843c		P96235	Probable conserved transmembrane protein
12.68	15.26	59.17	Rv3846_1IDS_sitemap_1	Rv3846	sodA	1IDS	Superoxide dismutase [FE] SodA
8.68	33.26	45.17	Rv3846_1IDS_sitemap_2	Rv3846	sodA	1IDS	Superoxide dismutase [FE] SodA
-8.02579	12.7325	-24.9032	Rv3902c_4QLP_PMC	Rv3902c		4QLP	Hypothetical protein
-26.01	-16.13	1.34	Rv3910_3UQC_5U94	Rv3910		3UQC	Probable conserved transmembrane protein
-1.17	28.79	34.83	Rv3913_2A87_ligand	Rv3913	trxB2	2A87	Probable thioredoxin reductase TrxB2
-15.28	-2.44	0.7	Rv3921c_P9WIT5_sitemap	Rv3921c		P9WIT5	Probable conserved transmembrane protein
86.09	102.26	206.16	SecA1_1NKT_ligand	Rv3240c	SecA1	1NKT	Probable preprotein translocase SecA1 1 subunit
-15.92	-3.62	10.29	SecF_P9WGP1_sitemap1	Rv2586c	SecF	P9WGP1	Probable protein-export membrane protein SecF
-41.92	-10.62	29.29	SecF_P9WGP1_sitemap2	Rv2586c	SecF	P9WGP1	Probable protein-export membrane protein SecF
12.12	-10.2	-19.16	SecY_P9WGN3_sitemap1	Rv0732	SecY	P9WGN3	Probable preprotein translocase SecY
5.12	-6.2	6.84	SecY_P9WGN3_sitemap2	Rv0732	SecY	P9WGN3	Probable preprotein translocase SecY
-7.64	-8.84	-6.93	SerB2_O53289_sitemap1	Rv3042c	SerB2	O53289	Probable phosphoserine phosphatase SerB2
-20.64	-3.84	13.07	SerB2_O53289_sitemap2	Rv3042c	SerB2	O53289	Probable phosphoserine phosphatase SerB2
64.5884	36.3968	2.78049	SerC_2FYF_ligand	Rv0884c	SerC	2FYF	Possible phosphoserine aminotransferase SerC
7.8	0	-4	SerS_P9WFT7_6HDZ	Rv3834c	SerS	P9WFT7	SERYL-tRNA synthetase SerS
-17.16	7.46	5.89	Ssb_1UE6_5YUN	Rv0054	Ssb	1UE6	Single-strand binding protein Ssb
-15.45	2.32	6.65	SucC_P9WGC5_sitemap	Rv0951	SucC	P9WGC5	Probable succinyl-CoA synthetase beta chain SucC
-31	-27	3	SucCD_P9WGC7_2NU7	Rv0952	SucCD	P9WGC7	Probable succinyl-CoA synthetase alpha chain SucD
7.42	6.47	-6.45	ThiC_P9WG79_1G4T	Rv0423c	ThiC	P9WG79	Probable thiamine biosynthesis protein ThiC
13.62	40.93	4.26	ThiE_3O63_3O15	Rv0414c	ThiE	3O63	Thiamine-phosphate pyrophosphorylase ThiE
52.1922	-15.3171	5.2164	ThiG_5Z9Y	Rv0417	ThiG	5Z9Y	Probable thiamin biosynthesis protein ThiG
14.59	48.29	126.4	ThiL_P9WG71_merge_3C9U	Rv2977c	ThiL	P9WG71	Probable thiamine-monophosphate kinase ThiL
-12.42	-0.42	-1.69	ThiO_P96261_4YSH	Rv0415	ThiO	P96261	Possible thiamine biosynthesis oxidoreductase ThiO
-7.13	-5.75	-0.12	ThrB_P9WKE7_6CYZ	Rv1296	ThrB	P9WKE7	Probable homoserine kinase ThrB
-8.21	38.89	-13.92	ThrC_2D1F_ligand	Rv1295	ThrC	2D1F	Threonine synthase ThrC
-5.3	1.8	12	ThrS_P9WFT5_4HWO	Rv2614c	ThrS	P9WFT5	Probable threonyl-tRNA synthetase ThrS
2.51782	23.4086	-64.9521	ThyX_3GWC	Rv2754c	ThyX	3GWC	Probable thymidylate synthase ThyX
-5.67	-17.45	66.97	TkT_3RIM_ligand	Rv1449c	TkT	3RIM	Transketolase Tkt
99.6735	29.1767	131.142	Tmk_6YT1	Rv3247c	Tmk	6YT1	Thymidylate kinase Tmk
13.2326	-3.64033	49.0227	TopA_6CQI_PMC	Rv3646c	TopA	6CQI	DNA topoisomerase I TopA
66.9197	-10.5086	22.2097	TrpB_6U6C	Rv1612	TrpB	6U6C	Tryptophan synthase TrpB
-13.4345	-2.58917	8.25224	TrpC_3T44	Rv1611	TrpC	3T44	Probable indole-3-glycerol phosphate synthase TrpC
29.4	-28.24	5.51	TrpD_4GIU_ligand	Rv2192c	TrpD	4GIU	Probable anthranilate phosphoribosyltransferase TrpD
16.11	5.51	-0.9	TrpE_P9WFX3_5CWA	Rv1609	TrpE	P9WFX3	Anthranilate synthase component I TrpE
-0.85	-6.9	-12.13	TrpG_P9WN35_sitemap	Rv0013	TrpG	P9WN35	Possible anthranilate synthase component II TrpG
10.51	45.32	13.16	TrpRS_7EV2_ligand	Rv3336c	TrpRS	7EV2	Probable tryptophanyl-tRNA synthetase TrpS
-2.89	-8.77	6.59	TyrA_O69721_3GGO	Rv3754	TyrA	O69721	Prephenate dehydrogenase TyrA
-11.73	-19.75	0.09	TyrS_2JAN_4HPW	Rv1689	TyrS	2JAN	Probable tyrosyl-tRNA synthase TyrS
1.16	-20.13	-2.03	UvrD2_P9WMP9_2IS4	Rv3198c	UvrD2	P9WMP9	Probable ATP-dependent DNA helicase II UvrD2
0.7	3.5	-5.5	ValS_P9WFS9_1GAX	Rv2448c	ValS	P9WFS9	Probable valyl-tRNA synthase protein ValS
